# Standardizing marine habitat modelling practices to enhance inter-comparability across biological observations

**DOI:** 10.1101/2024.09.02.610745

**Authors:** Alexandre Schickele, Corentin Clerc, Fabio Benedetti, Daniele De Angelis, Urs Hofmann-Elizondo, Matthias Münnich, Jean-Olivier Irisson, Meike Vogt

## Abstract

In recent years, the volume of accessible marine pelagic observations has increased exponentially and now incorporates a wealth of new data types, including information derived from metagenomics and quantitative imaging. This calls for standardized modelling protocol across taxonomically harmonized observations, to better predict biogeographic patterns in space and time, and thus investigate marine ecosystem structure and functioning on a macroecological scale. In this context, we introduce CEPHALOPOD (Comprehensive Ensemble Pipeline for Habitat modelling Across Large-scale Ocean Pelagic Observation Datasets), a standardized and flexible framework to perform multi-species marine habitat modelling across data types and data sources. We built this new framework on observational data from federating initiatives such as AtlantECO, OBIS, GBIF, associated with already existing statistical and machine learning methods that enable to extract and model information from heterogeneous, scarce, and biased field observations. Here, we first document our statistical ensemble modelling approach and then assess its strength and limitations with a virtual ecologist approach. We show how our framework performs in reproducing a range of distributions from biased field samples. Then, we illustrate its performance and comparability across data types by investigating the global diversity patterns of coccolithophores from both abundance and metagenomic data. Our modelling framework serves as a foundation for the consistent generation of Essential Biodiversity and Ocean Variables (EBVs and EOVs) and carries the potential to significantly advance our comprehension of biodiversity and marine ecosystems functioning. Finally, it provides an unprecedented opportunity to foster collaborations in the field of marine science, sustainable ecological practices, and, ultimately, contribute to the preservation of global marine biodiversity.
