## Supplementary material for "Standardizing marine habitat modelling practices to enhance inter-comparability across biological observations": Table S1

### Sheet: table_short_name
File Name	Unit	Variable	Short Name	Resolution	Source	Sensor (if relevant)	ref	gap-filling method	obs_time_extent
climatology_A_0_50.nc	umol kg-1	Objectively analyzed mean fields for Apparent_Oxygen_Utilization at standard depth levels	Apparent Oxygen Utilization (0-50m)	360x180x12	WOA18	-	https://www.ncei.noaa.gov/access/world-ocean-atlas-2018/	-	1900-2017
climatology_A_200_300.nc	umol kg-1	Objectively analyzed mean fields for Apparent_Oxygen_Utilization at standard depth levels	Apparent Oxygen Utilization (200-300m)	360x180x12	WOA18	-	https://www.ncei.noaa.gov/access/world-ocean-atlas-2018/	-	1900-2017
climatology_i_0_50.nc	umol kg-1	Objectively analyzed mean fields for moles_concentration_of_silicate_in_sea_water at standard depth levels	Silicate Concentration (0-50m)	360x180x12	WOA18	-	https://www.ncei.noaa.gov/access/world-ocean-atlas-2018/	-	1900-2017
climatology_i_200_300.nc	umol kg-1	Objectively analyzed mean fields for moles_concentration_of_silicate_in_sea_water at standard depth levels	Silicate Concentration (200-300m)	360x180x12	WOA18	-	https://www.ncei.noaa.gov/access/world-ocean-atlas-2018/	-	1900-2017
climatology_M_0_0.nc	m	Objectively analyzed mean fields for ocean_mixed_layer_thickness at standard depth levels	Ocean Mixed Layer Thickness (0m)	360x180x12	WOA18	-	https://www.ncei.noaa.gov/access/world-ocean-atlas-2018/	-	1981-2010
climatology_n_0_50.nc	umol kg-1	Objectively analyzed mean fields for moles_concentration_of_nitrate_in_sea_water at standard depth levels	Nitrate Concentration (0-50m)	360x180x12	WOA18	-	https://www.ncei.noaa.gov/access/world-ocean-atlas-2018/	-	1900-2017
climatology_n_200_300.nc	umol kg-1	Objectively analyzed mean fields for moles_concentration_of_nitrate_in_sea_water at standard depth levels	Nitrate Concentration (200-300m)	360x180x12	WOA18	-	https://www.ncei.noaa.gov/access/world-ocean-atlas-2018/	-	1900-2017
climatology_o_0_50.nc	umol kg-1	Objectively analyzed mean fields for mole_concentration_of_dissolved_molecular_oxygen_in_sea_water at standard depth levels	Dissolved Oxygen Concentration (0-50m)	360x180x12	WOA18	-	https://www.ncei.noaa.gov/access/world-ocean-atlas-2018/	-	1900-2017
climatology_O_0_50.nc	%	Objectively analyzed mean fields for fractional_saturation_of_oxygen_in_seawater at standard depth levels	Oxygen Saturation (0-50m)	360x180x12	WOA18	-	https://www.ncei.noaa.gov/access/world-ocean-atlas-2018/	-	1900-2017
climatology_o_200_300.nc	umol kg-1	Objectively analyzed mean fields for mole_concentration_of_dissolved_molecular_oxygen_in_sea_water at standard depth levels	Dissolved Oxygen Concentration (200-300m)	360x180x12	WOA18	-	https://www.ncei.noaa.gov/access/world-ocean-atlas-2018/	-	1900-2017
climatology_O_200_300.nc	%	Objectively analyzed mean fields for fractional_saturation_of_oxygen_in_seawater at standard depth levels	Oxygen Saturation (200-300m)	360x180x12	WOA18	-	https://www.ncei.noaa.gov/access/world-ocean-atlas-2018/	-	1900-2017
climatology_p_0_50.nc	umol kg-1	Objectively analyzed mean fields for moles_concentration_of_phosphate_in_sea_water at standard depth levels	Phosphate Concentration (0-50m)	360x180x12	WOA18	-	https://www.ncei.noaa.gov/access/world-ocean-atlas-2018/	-	1900-2017
climatology_p_200_300.nc	umol kg-1	Objectively analyzed mean fields for moles_concentration_of_phosphate_in_sea_water at standard depth levels	Phosphate Concentration (200-300m)	360x180x12	WOA18	-	https://www.ncei.noaa.gov/access/world-ocean-atlas-2018/	-	1900-2017
climatology_s_0_50.nc	dimensionless	Objectively analyzed mean fields for sea_water_salinity at standard depth levels	Sea Water Salinity (0-50m)	360x180x12	WOA18	-	https://www.ncei.noaa.gov/access/world-ocean-atlas-2018/	-	1955-2017
climatology_s_200_300.nc	dimensionless	Objectively analyzed mean fields for sea_water_salinity at standard depth levels	Sea Water Salinity (200-300m)	360x180x12	WOA18	-	https://www.ncei.noaa.gov/access/world-ocean-atlas-2018/	-	1955-2017
climatology_t_0_50.nc	°C	Objectively analyzed mean fields for sea_water_temperature at standard depth levels	Sea Water Temperature (0-50m)	360x180x12	WOA18	-	https://www.ncei.noaa.gov/access/world-ocean-atlas-2018/	-	1955-2017
climatology_t_200_300.nc	°C	Objectively analyzed mean fields for sea_water_temperature at standard depth levels	Sea Water Temperature (200-300m)	360x180x12	WOA18	-	https://www.ncei.noaa.gov/access/world-ocean-atlas-2018/	-	1955-2017
climatology_co2_SODA.nc	umol kg-1	Mole Concentration of CO2 in Sea Water	CO2 Concentration	360x180x12	OceanSodaETHZ2023	-	Gregor, L. and Gruber, N.: OceanSODA-ETHZ: A global gridded data set of the surface ocean carbonate system for seasonal to decadal studies of ocean acidification, Earth Syst. Sci. Data Discuss., https://doi.org/10.5194/essd-13-777-2021, 2020.	-	1982-2022
climatology_co3_SODA.nc	umol kg-1	Carbonate Ion Concentration in Sea Water	Carbonate Ion Concentration	360x180x12	OceanSodaETHZ2023	-	Gregor, L. and Gruber, N.: OceanSODA-ETHZ: A global gridded data set of the surface ocean carbonate system for seasonal to decadal studies of ocean acidification, Earth Syst. Sci. Data Discuss., https://doi.org/10.5194/essd-13-777-2021, 2020.	-	1982-2022
climatology_dic_SODA.nc	umol kg-1	Mole Concentration of Dissolved Inorganic Carbon in Sea Water	DIC	360x180x12	OceanSodaETHZ2023	-	Gregor, L. and Gruber, N.: OceanSODA-ETHZ: A global gridded data set of the surface ocean carbonate system for seasonal to decadal studies of ocean acidification, Earth Syst. Sci. Data Discuss., https://doi.org/10.5194/essd-13-777-2021, 2020.	-	1982-2022
climatology_hco3_SODA.nc	umol kg-1	Bicarbonate Ion Concentration in Sea Water	Bicarbonate Ion Concentration	360x180x12	OceanSodaETHZ2023	-	Gregor, L. and Gruber, N.: OceanSODA-ETHZ: A global gridded data set of the surface ocean carbonate system for seasonal to decadal studies of ocean acidification, Earth Syst. Sci. Data Discuss., https://doi.org/10.5194/essd-13-777-2021, 2020.	-	1982-2022
climatology_ice_SODA.nc	dimensionless	Sea Ice Concentration	Sea Ice Concentration	360x180x12	OceanSodaETHZ2023	-	Gregor, L. and Gruber, N.: OceanSODA-ETHZ: A global gridded data set of the surface ocean carbonate system for seasonal to decadal studies of ocean acidification, Earth Syst. Sci. Data Discuss., https://doi.org/10.5194/essd-13-777-2021, 2020.	-	1982-2022
climatology_omega_ar_SODA.nc	dimensionless	Aragonite Saturation State	Omega Aragonite	360x180x12	OceanSodaETHZ2023	-	Gregor, L. and Gruber, N.: OceanSODA-ETHZ: A global gridded data set of the surface ocean carbonate system for seasonal to decadal studies of ocean acidification, Earth Syst. Sci. Data Discuss., https://doi.org/10.5194/essd-13-777-2021, 2020.	-	1982-2022
climatology_omega_ca_SODA.nc	dimensionless	Calcite Saturation State	Omega Calcite	360x180x12	OceanSodaETHZ2023	-	Gregor, L. and Gruber, N.: OceanSODA-ETHZ: A global gridded data set of the surface ocean carbonate system for seasonal to decadal studies of ocean acidification, Earth Syst. Sci. Data Discuss., https://doi.org/10.5194/essd-13-777-2021, 2020.	-	1982-2022
climatology_ph_total_SODA.nc	-log([H+])	Surface Ocean pH on the Total Scale	pH Total	360x180x12	OceanSodaETHZ2023	-	Gregor, L. and Gruber, N.: OceanSODA-ETHZ: A global gridded data set of the surface ocean carbonate system for seasonal to decadal studies of ocean acidification, Earth Syst. Sci. Data Discuss., https://doi.org/10.5194/essd-13-777-2021, 2020.	-	1982-2022
climatology_revelle_factor_SODA.nc	dimensionless	Revelle Factor	Revelle Factor	360x180x12	OceanSodaETHZ2023	-	Gregor, L. and Gruber, N.: OceanSODA-ETHZ: A global gridded data set of the surface ocean carbonate system for seasonal to decadal studies of ocean acidification, Earth Syst. Sci. Data Discuss., https://doi.org/10.5194/essd-13-777-2021, 2020.	-	1982-2022
climatology_sfco2_SODA.nc	dimensionless	Surface dfCO2 Predicted with a Two-Step Cluster-Regression Approach	Surface dfCO2	360x180x12	OceanSodaETHZ2023	-	Gregor, L. and Gruber, N.: OceanSODA-ETHZ: A global gridded data set of the surface ocean carbonate system for seasonal to decadal studies of ocean acidification, Earth Syst. Sci. Data Discuss., https://doi.org/10.5194/essd-13-777-2021, 2020.	-	1982-2022
climatology_spco2_SODA.nc	uatm	Surface Ocean pCO2	Surface pCO2	360x180x12	OceanSodaETHZ2023	-	Gregor, L. and Gruber, N.: OceanSODA-ETHZ: A global gridded data set of the surface ocean carbonate system for seasonal to decadal studies of ocean acidification, Earth Syst. Sci. Data Discuss., https://doi.org/10.5194/essd-13-777-2021, 2020.	-	1982-2022
climatology_talk_SODA.nc	umol kg-1	Total Alkalinity Estimated with an Ensemble of SVR Models (scikit-learn)	Total Alkalinity	360x180x12	OceanSodaETHZ2023	-	Gregor, L. and Gruber, N.: OceanSODA-ETHZ: A global gridded data set of the surface ocean carbonate system for seasonal to decadal studies of ocean acidification, Earth Syst. Sci. Data Discuss., https://doi.org/10.5194/essd-13-777-2021, 2020.	-	1982-2022
climatology_A_ADG_regridded.nc	m-1	Absorption Coefficient at 443nm Climatology, QAA algorithm	Absorption Coefficient (443nm, QAA)	360x180x12	GMIS	MODIS-AQUA (A)	https://data.jrc.ec.europa.eu/collection/gmis#description	yearly min	2002-2017
climatology_A_APH_regridded.nc	m-1	Absorption Coefficient of Phytoplankton at 443nm, QAA algorithm	Absorption Coefficient of Phytoplankton (443nm, QAA)	360x180x12	GMIS	MODIS-AQUA (A)	https://data.jrc.ec.europa.eu/collection/gmis#description	yearly min	2002-2017
climatology_A_BBP_regridded.nc	umol kg-1	Total Alkalinity estimated with an ensemble of SVR models (scikit-learn)	Total Alkalinity (SVR Ensemble)	360x180x12	GMIS	MODIS-AQUA (A)	https://data.jrc.ec.europa.eu/collection/gmis#description	yearly min	2002-2017
climatology_A_BBP_regridded.nc	m-1	Particulate Backscattering Coefficient at 443 nm, QAA algorithm	Particulate Backscattering Coefficient (443nm, QAA)	360x180x12	GMIS	MODIS-AQUA (A)	https://data.jrc.ec.europa.eu/collection/gmis#description	yearly min	2002-2017
climatology_A_CHLA_regridded.nc	mg Chl m^-3	Chlorophyll-a (MODISA)	Chlorophyll-a (MODISA)	360x180x12	GMIS	MODIS-AQUA (A)	https://data.jrc.ec.europa.eu/collection/gmis#description	yearly min	2002-2017
climatology_A_K490_regridded.nc	m-1	Diffuse Attenuation Coefficient at 490 nm, KD2 algorithm (MODISA)	Diffuse Attenuation Coefficient (490nm, KD2)	360x180x12	GMIS	MODIS-AQUA (A)	https://data.jrc.ec.europa.eu/collection/gmis#description	yearly min	2002-2017
climatology_A_PAR_regridded.nc	Ein m^-2 day^-1	Photosynthetically Available Radiation (400nm - 700nm) Climatology	Photosynthetically Available Radiation (400-700nm)	360x180x12	GMIS	MODIS-AQUA (A)	https://data.jrc.ec.europa.eu/collection/gmis#description	yearly min	2002-2017
climatology_S_PP_regridded.nc	mgC m-2 d-1	Primary Production Climatology (SEAWIFS)	Primary Production	360x180x12	GMIS	SEAWIFS (S)	https://joint-research-centre.ec.europa.eu/scientific-tools-and-databases/global-marine-information-system-gmis_en	yearly min	1997-2010
climatology_P_SST_regridded.nc	°C	Temperature Climatology	Temperature	360x180x12	GMIS	PATHFINDER (P)	https://joint-research-centre.ec.europa.eu/scientific-tools-and-databases/global-marine-information-system-gmis_en	yearly min	1981-2009
climatology_TOT_POC_CMEMS.nc	mg C m^-3	Monthly Climatology of POC from Monthly Data between 1997 and 2020	Total POC Climatology	360x180x12	CMEMS	MOD,VIR	Stramski. D., R.A. Reynolds, M. Babin, S. Kaczmarek, M.R. Lewis, R. Rottgers, A. Sciandra, M. Stramska, M.S. Twardowski, B.A. Franz, and H. Claustre (2008). Relationships between the surface concentration of particulate organic carbon and optical properties in the eastern South Pacific and eastern Atlantic Oceans, Biogeosci., 5, 171-201.	yearly min	1998-2010
climatology_DIATO_1998_2020_CMEMS.nc	mg Chl m^-3	Diatoms Chlorophyll a Concentration - Mean of the Binned Pixels	Diatoms Chlorophyll-a (1998-2020, CMEMS)	360x180x12	CMEMS	MODISA,VIIRSN,OLCIa,VIIRSJ1,OLCIb	Gohin, F., Druon, J. N., Lampert, L. (2002). A five channel chlorophyll concentration algorithm applied to SeaWiFS data processed by SeaDAS in coastal waters. International journal of remote sensing, 23(8), 1639-1661 + Hu, C., Lee, Z., Franz, B. (2012). Chlorophyll a algorithms for oligotrophic oceans: A novel approach based on three-band reflectance difference. Journal of Geophysical Research, 1…	yearly min	1998-2020
climatology_DINO_1998_2020_CMEMS.nc	mg Chl m^-3	Dinophytes Chlorophyll a Concentration - Mean of the Binned Pixels	Dinophytes Chlorophyll-a (1998-2020, CMEMS)	360x180x12	CMEMS	MODISA,VIIRSN,OLCIa,VIIRSJ1,OLCIb	Gohin, F., Druon, J. N., Lampert, L. (2002). A five channel chlorophyll concentration algorithm applied to SeaWiFS data processed by SeaDAS in coastal waters. International journal of remote sensing, 23(8), 1639-1661 + Hu, C., Lee, Z., Franz, B. (2012). Chlorophyll a algorithms for oligotrophic oceans: A novel approach based on three-band reflectance difference. Journal of Geophysical Research, 1…	yearly min	1998-2020
climatology_PICO_1998_2020_CMEMS.nc	mg Chl m^-3	Picophytoplankton Chlorophyll a Concentration - Mean of the Binned Pixels	Picophytoplankton Chlorophyll-a (1998-2020, CMEMS)	360x180x12	CMEMS	MODISA,VIIRSN,OLCIa,VIIRSJ1,OLCIb	Gohin, F., Druon, J. N., Lampert, L. (2002). A five channel chlorophyll concentration algorithm applied to SeaWiFS data processed by SeaDAS in coastal waters. International journal of remote sensing, 23(8), 1639-1661 + Hu, C., Lee, Z., Franz, B. (2012). Chlorophyll a algorithms for oligotrophic oceans: A novel approach based on three-band reflectance difference. Journal of Geophysical Research, 1…	yearly min	1998-2020
climatology_PROCHLO_1998_2020_CMEMS.nc	mg Chl m^-3	Prochlorophytes Chlorophyll a Concentration - Mean of the Binned Pixels	Prochlorophytes Chlorophyll-a (1998-2020, CMEMS)	360x180x12	CMEMS	MODISA,VIIRSN,OLCIa,VIIRSJ1,OLCIb	Gohin, F., Druon, J. N., Lampert, L. (2002). A five channel chlorophyll concentration algorithm applied to SeaWiFS data processed by SeaDAS in coastal waters. International journal of remote sensing, 23(8), 1639-1661 + Hu, C., Lee, Z., Franz, B. (2012). Chlorophyll a algorithms for oligotrophic oceans: A novel approach based on three-band reflectance difference. Journal of Geophysical Research, 1…	yearly min	1998-2020
climatology_PROKAR_1998_2020_CMEMS.nc	mg Chl m^-3	Prokaryotes Chlorophyll a Concentration - Mean of the Binned Pixels	Prokaryotes Chlorophyll-a (1998-2020, CMEMS)	360x180x12	CMEMS	MODISA,VIIRSN,OLCIa,VIIRSJ1,OLCIb	Gohin, F., Druon, J. N., Lampert, L. (2002). A five channel chlorophyll concentration algorithm applied to SeaWiFS data processed by SeaDAS in coastal waters. International journal of remote sensing, 23(8), 1639-1661 + Hu, C., Lee, Z., Franz, B. (2012). Chlorophyll a algorithms for oligotrophic oceans: A novel approach based on three-band reflectance difference. Journal of Geophysical Research, 1…	yearly min	1998-2020
climatology_GREEN_1998_2020_CMEMS.nc	mg Chl m^-3	Green Algae Chlorophyll a Concentration - Mean of the Binned Pixels	Green Algae Chlorophyll-a (1998-2020, CMEMS)	360x180x12	CMEMS	MODISA,VIIRSN,OLCIa,VIIRSJ1,OLCIb	Gohin, F., Druon, J. N., Lampert, L. (2002). A five channel chlorophyll concentration algorithm applied to SeaWiFS data processed by SeaDAS in coastal waters. International journal of remote sensing, 23(8), 1639-1661 + Hu, C., Lee, Z., Franz, B. (2012). Chlorophyll a algorithms for oligotrophic oceans: A novel approach based on three-band reflectance difference. Journal of Geophysical Research, 1…	yearly min	1998-2020
climatology_MICRO_1998_2020_CMEMS.nc	mg Chl m^-3	Microphytoplankton Chlorophyll a Concentration - Mean of the Binned Pixels	Microphytoplankton Chlorophyll-a (1998-2020, CMEMS)	360x180x12	CMEMS	MODISA,VIIRSN,OLCIa,VIIRSJ1,OLCIb	Gohin, F., Druon, J. N., Lampert, L. (2002). A five channel chlorophyll concentration algorithm applied to SeaWiFS data processed by SeaDAS in coastal waters. International journal of remote sensing, 23(8), 1639-1661 + Hu, C., Lee, Z., Franz, B. (2012). Chlorophyll a algorithms for oligotrophic oceans: A novel approach based on three-band reflectance difference. Journal of Geophysical Research, 1…	yearly min	1998-2020
climatology_NANO_1998_2020_CMEMS.nc	mg Chl m^-3	Nanophytoplankton Chlorophyll a Concentration - Mean of the Binned Pixels	Nanophytoplankton Chlorophyll-a (1998-2020, CMEMS)	360x180x12	CMEMS	MODISA,VIIRSN,OLCIa,VIIRSJ1,OLCIb	Gohin, F., Druon, J. N., Lampert, L. (2002). A five channel chlorophyll concentration algorithm applied to SeaWiFS data processed by SeaDAS in coastal waters. International journal of remote sensing, 23(8), 1639-1661 + Hu, C., Lee, Z., Franz, B. (2012). Chlorophyll a algorithms for oligotrophic oceans: A novel approach based on three-band reflectance difference. Journal of Geophysical Research, 1…	yearly min	1998-2020
climatology_HAPTO_1998_2020_CMEMS.nc	mg Chl m^-3	Haptophytes Chlorophyll a Concentration - Mean of the Binned Pixels	Haptophytes Chlorophyll-a (1998-2020, CMEMS)	360x180x12	CMEMS	MODISA,VIIRSN,OLCIa,VIIRSJ1,OLCIb	Gohin, F., Druon, J. N., Lampert, L. (2002). A five channel chlorophyll concentration algorithm applied to SeaWiFS data processed by SeaDAS in coastal waters. International journal of remote sensing, 23(8), 1639-1661 + Hu, C., Lee, Z., Franz, B. (2012). Chlorophyll a algorithms for oligotrophic oceans: A novel approach based on three-band reflectance difference. Journal of Geophysical Research, 1…	yearly min	1998-2020
climatology_eke_aviso.nc	cm2/s2	Climatological Eddy Kinetic Energy 1993 to 2021/01	Eddy Kinetic Energy (1993-2021/01, AVISO)	360x180x12	AVISO	-	https://www.aviso.altimetry.fr/en/data/data-access/gridded-data-extraction-tool.html	yearly min	1993-2021
climatology_fsle_aviso_2001_2020.nc	d-1	FSLEs based on the Maximum Eigenvalue of the Cauchy-Green Strain Tensor	FSLEs based on Maximum Eigenvalue (2001-2020, AVISO)	360x180x12	AVISO	-	10.24400/527896/a01-2022.002	yearly min	2000-2021
